# Cannabidiol dose modulates behavioral response to acute and repeated administration of Δ9-Tetrahydrocannabinol by strain and sex

**DOI:** 10.64898/2026.03.05.709920

**Authors:** Sheena Saxena, Elizabeth A. Duecker, Lukmon M. Raji, Christine E. Watkins, Sufiya Khanam, Byron C. Jones, Bob M. Moore, Megan K. Mulligan

**Author notes:** Shared first author (Sheena Saxena, Elizabeth A. Duecker).

## Abstract

Cannabis contains many bioactive compounds, including Δ9-Tetrahydrocannabinol (THC) and cannabidiol (CBD), which influence behavior through complex pharmacological interactions with endogenous targets. This study examines whether CBD influences THC-induced changes in motor activity, hypothermia, and antinociception traits across different THC:CBD ratios, sexes, and genetic backgrounds. Traits were measured in C57BL/6J (B6) and DBA/2J (D2) mice of both sexes following baseline intraperitoneal (*i.p.*) injection of vehicle (VEH) and two consecutive daily doses of VEH or THC (10 mg/kg) alone or in combination with 0.56, 5, or 10 mg/kg CBD (THC:0.56CBD, THC:5CBD, or THC:10CBD, respectively). Motor activity and hypothermia were quantified daily from 0 to 120 min following injection and antinociception was measured daily at 60 min. We found that CBD alters THC-induced changes in motor activity and hypothermia as a function of day, dose, time, sex, and strain. In D2 females, CBD dose-dependently attenuated the hypolocomotor effects of THC immediately following acute injection and enhanced these effects later at 75 min. Following repeated exposure, CBD dose-dependently enhanced THC-induced hypolocomotion in B6 females at 75 min and in D2 males at 30 min while attenuating THC-induced hypolocomotion in D2 females immediately following injection. In D2 females, CBD dose-dependently attenuated THC-induced hypothermia at 15 min and enhanced hypothermia relative to THC at 30 min in D2 males following acute injection. After repeated exposure, CBD dose-dependently enhanced THC-induced hypothermia in B6 females at 15 min and in D2 males from 30 to 120 mins, while attenuating hypothermia in D2 females at 30 min. No significant effects of CBD on antinociception were observed. Our results indicate that CBD can modulate some THC-induced traits acutely and after repeated exposure. Regulation of THC-induced behavioral responses is dependent on CBD dose, genetic background, and sex. A candidate gene search using brain gene expression in recombinant inbred mice revealed greater genetic variation in ion channel genes relative to key metabolic genes, suggesting an underlying pharmacodynamic mechanism. Future research and validation of molecular mechanisms underlying these differences is expected to enhance our understanding of potential health risks and clinical relevance of cannabis and cannabinoid compounds containing THC and CBD.
