## Supplemental Table 1 for "Cannabidiol dose modulates behavioral response to acute and repeated administration of Δ9-Tetrahydrocannabinol by strain and sex"

### Sheet: STable1
Treatment	Sex	Strain	Cohort 1	Cohort 2	Cohort 3	Cohort 4	Cohort 5	Cohort 6	Cohort 7	Cohort 8	Total Group N
VEH	F	B6	0	2	2	0	0	1	1	0	6
THC	F	B6	2	4	1	0	0	1	1	0	9
THC:0.56CBD	F	B6	2	5	0	0	0	0	0	0	7
THC:5CBD	F	B6	0	0	0	3	2	2	2	0	9
THC:10CBD	F	B6	0	0	0	4	2	3	1	0	10
VEH	M	B6	0	2	2	0	0	1	1	0	6
THC	M	B6	4	2	1	0	0	1	1	0	9
THC:0.56CBD	M	B6	4	3	0	0	0	0	0	0	7
THC:5CBD	M	B6	0	0	0	2	3	3	1	0	9
THC:10CBD	M	B6	0	0	0	3	2	2	1	0	8
VEH	F	D2	0	2	2	0	0	1	1	2	8
THC	F	D2	2	1	4	0	0	1	1	2	11
THC:0.56CBD	F	D2	2	2	3	0	0	0	0	0	7
THC:5CBD	F	D2	0	0	0	2	4	1	1	3	11
THC:10CBD	F	D2	0	0	0	1	4	0	2	3	10
VEH	M	D2	0	2	2	0	0	1	1	2	8
THC	M	D2	2	3	2	0	0	1	1	2	11
THC:0.56CBD	M	D2	3	4	1	0	0	0	0	0	8
THC:5CBD	M	D2	0	0	0	3	1	1	2	3	10
THC:10CBD	M	D2	0	0	0	3	3	1	3	3	13
