## Supplemental Table 2 for "Cannabidiol dose modulates behavioral response to acute and repeated administration of Δ9-Tetrahydrocannabinol by strain and sex"

### Sheet: Sheet1
ANOVA Group	Df	F value	Pr(>F)
D2.F.Mob.0.Day1.Treatment	4,41	2.93011	0.0320904
B6.M.Mob.0.Day1.Treatment	4,34	0.667618	0.618901
D2.F.Mob.30.Day1.Treatment	4,41	9.22693	2.06310665789756e-05
B6.M.Mob.30.Day1.Treatment	4,34	117.236	2.16724922163919e-19
D2.F.Mob.75.Day1.Treatment	4,41	10.9167	4.04953800992253e-06
B6.M.Mob.75.Day1.Treatment	4,34	57.376	1.20390248166019e-14
D2.M.Mob.0.Day1.Treatment	4,43	0.418976	0.794031
D2.M.Mob.30.Day1.Treatment	4,43	5.13267	0.0018017
D2.M.Mob.75.Day1.Treatment	4,43	10.3365	5.90666193856601e-06
B6.F.Mob.0.Day1.Treatment	4,35	0.823872	0.518896
B6.F.Mob.30.Day1.Treatment	4,35	23.6837	1.5202412060595e-09
B6.F.Mob.75.Day1.Treatment	4,35	31.0045	4.58854098723174e-11
D2.F.Mob.0.Day2.Treatment	4,41	3.66117	0.0122107
B6.M.Mob.0.Day2.Treatment	4,34	2.02923	0.112318
D2.F.Mob.30.Day2.Treatment	4,41	3.9971	0.00790384
B6.M.Mob.30.Day2.Treatment	4,34	12.6872	2.0197428324933e-06
D2.F.Mob.75.Day2.Treatment	4,41	5.26446	0.00162347
B6.M.Mob.75.Day2.Treatment	4,34	16.9614	9.79279998043278e-08
D2.M.Mob.0.Day2.Treatment	4,42	1.08428	0.376563
D2.M.Mob.30.Day2.Treatment	4,42	11.39	2.37862707468564e-06
D2.M.Mob.75.Day2.Treatment	4,42	9.21574	1.94074568065134e-05
B6.F.Mob.0.Day2.Treatment	4,35	1.99359	0.116988
B6.F.Mob.30.Day2.Treatment	4,33	19.9012	2.02945793959796e-08
B6.F.Mob.75.Day2.Treatment	4,35	29.7701	7.90170271285715e-11
D2.F.Temp.0.Day1.Treatment	4,40	0.894644	0.476136
B6.M.Temp.0.Day1.Treatment	4,30	0.325845	0.858391
B6.F.Temp.0.Day1.Treatment	4,32	2.23689	0.0870155
D2.M.Temp.0.Day1.Treatment	4,43	0.665621	0.619331
D2.F.Temp.15.Day1.Treatment	4,34	4.38724	0.00574256
B6.M.Temp.15.Day1.Treatment	4,24	2.55005	0.0653076
B6.F.Temp.15.Day1.Treatment	4,25	3.88923	0.0136923
D2.M.Temp.15.Day1.Treatment	4,36	3.73707	0.0121103
D2.F.Temp.30.Day1.Treatment	4,39	14.1888	3.10455217857098e-07
B6.M.Temp.30.Day1.Treatment	4,31	5.47494	0.00187409
B6.F.Temp.30.Day1.Treatment	4,32	10.9873	1.01189104861213e-05
D2.M.Temp.30.Day1.Treatment	4,42	9.85653	1.02370959870825e-05
D2.F.Temp.60.Day1.Treatment	4,39	8.96657	3.10298378547709e-05
B6.M.Temp.60.Day1.Treatment	4,31	14.4448	9.1650201983998e-07
B6.F.Temp.60.Day1.Treatment	4,32	18.0672	7.4875483310508e-08
D2.M.Temp.60.Day1.Treatment	4,43	6.32781	0.000427177
D2.F.Temp.120.Day1.Treatment	4,38	6.14377	0.00064823
B6.M.Temp.120.Day1.Treatment	4,32	7.68045	0.000186212
B6.F.Temp.120.Day1.Treatment	4,31	8.07383	0.000139526
D2.M.Temp.120.Day1.Treatment	4,40	7.07201	0.000209934
D2.F.Temp.0.Day2.Treatment	4,39	2.67607	0.0459243
B6.M.Temp.0.Day2.Treatment	4,29	0.178594	0.947629
B6.F.Temp.0.Day2.Treatment	4,31	2.26758	0.08441
D2.M.Temp.0.Day2.Treatment	4,42	0.969653	0.434248
D2.F.Temp.15.Day2.Treatment	4,34	1.30938	0.286192
B6.M.Temp.15.Day2.Treatment	4,23	0.639558	0.639621
B6.F.Temp.15.Day2.Treatment	4,24	2.79169	0.0491059
D2.M.Temp.15.Day2.Treatment	4,35	2.52265	0.0583872
D2.F.Temp.30.Day2.Treatment	4,39	9.75595	1.4416445324675e-05
B6.M.Temp.30.Day2.Treatment	4,30	0.786852	0.542822
B6.F.Temp.30.Day2.Treatment	4,31	2.40192	0.0710788
D2.M.Temp.30.Day2.Treatment	4,41	6.89695	0.00024263
D2.F.Temp.60.Day2.Treatment	4,39	3.42701	0.0170786
B6.M.Temp.60.Day2.Treatment	4,30	1.82032	0.15094
B6.F.Temp.60.Day2.Treatment	4,31	3.00616	0.033142
D2.M.Temp.60.Day2.Treatment	4,42	3.5739	0.0134852
D2.F.Temp.120.Day2.Treatment	4,39	0.423232	0.790895
B6.M.Temp.120.Day2.Treatment	4,31	3.3676	0.0212082
B6.F.Temp.120.Day2.Treatment	4,32	1.50172	0.225022
D2.M.Temp.120.Day2.Treatment	4,42	2.1035	0.0973516
B6.M.TF.60.Day1.Treatment	4,32	9.0505	5.23653851640811e-05
D2.M.TF.60.Day1.Treatment	4,42	3.90519	0.00874371
D2.F.TF.60.Day1.Treatment	4,39	1.8799	0.13339
B6.F.TF.60.Day1.Treatment	4,32	9.08607	5.07313338450374e-05
B6.M.TF.60.Day2.Treatment	4,32	4.57929	0.00488669
D2.M.TF.60.Day2.Treatment	4,41	3.15201	0.0238715
D2.F.TF.60.Day2.Treatment	4,39	1.17758	0.33568
B6.F.TF.60.Day2.Treatment	4,33	6.60846	0.000507005
